# Proteome analyses reveal Endoplasmic Reticulum stress-induced changes in protein abundance associated with Ube2j2 deficiency in human cell culture

**DOI:** 10.64898/2026.03.31.715661

**Authors:** C. L. Dahlberg, M. Zinkgraf, S.H. Laugesen, C.L. Søltoft, Q. Ginebra, E.P. Bennett, R. Hartmann-Petersen, L. Ellgaard

## Abstract

The unfolded protein response (UPR) helps reinstate cellular proteostasis upon an accumulation of misfolded proteins in the endoplasmic reticulum (ER), in part through ER-associated degradation (ERAD). Ube2j2 is an ER-localized E2 ubiquitin-conjugating enzyme that participates in ERAD. We used mass spectrometry analysis of cultured U2OS cells to investigate how the loss of Ube2j2 affects the cellular proteome in response to tunicamycin-induced ER stress. We constructed a network of twelve statistically distinct modules of protein abundance profiles across conditions. We describe the Gene Ontology annotations for each module along with the “hub gene” proteins whose abundance levels most closely adhere to each module’s protein abundance profile. Our analysis identifies known Ube2j2-associated pathways (e.g., the UPR and ERAD) and cellular functions that were previously unassociated with Ube2j2 (e.g., RNA metabolism, ER-Golgi transport, and cell-cycle progression). These data are available via ProteomeXchange with identifier PXD076153 and provide avenues for further investigation into the cellular functions of Ube2j2 under basal and ER-stressed conditions.
