## Supplementary file 2 for "Proteome analyses reveal Endoplasmic Reticulum stress-induced changes in protein abundance associated with Ube2j2 deficiency in human cell culture": Supplementary_File_2_Dahlberg, et al.xlsx

### Sheet: Main_effects
	pvalue
module	genotype	drug	time
MEmagenta	1.29991e-23	0.646073	0.00132708
MEsalmon	3.81177e-10	0.0596827	0.000152013
MEgreenyellow	2.64125e-06	0.024632	0.000144341
MEblack	0.00413963	0.0873261	0.142015
MEblue	7.63126e-12	3.7507e-08	5.96148e-05
MEcyan	2.2388e-12	2.25713e-11	7.1119e-07
MEpink	0.658316	7.94239e-10	0.000516324
MEred	0.00106737	0.0940259	0.173169
MEyellow	0.979709	0.470762	0.00282572
MEbrown	8.79854e-08	0.0064068	0.00454503
MEmidnightblue	0.874639	0.0222667	0.000176827
MEpurple	0.91188	0.0124454	0.0205998

### Sheet: Pairwise_module
	pvalues				adjusted pvalues
module	C6_Tu_time18-WT_Tu_time18	C6_no_time6-WT_no_time6	C6_no_time6-C6_no_time18	WT_no_time6-WT_no_time18	C6_Tu_time18-WT_Tu_time18	C6_no_time6-WT_no_time6	C6_no_time6-C6_no_time18	WT_no_time6-WT_no_time18
MEmagenta	1.06741e-13	1.24204e-13	0.0663514	0.059621	1.28089e-12	1.49044e-12	0.46446	0.298105
MEsalmon	0.000812488	5.0987e-05	0.00289126	0.00243026	0.00649991	0.000458883	0.0289126	0.0170118
MEgreenyellow	0.00919206	0.000234265	0.00712254	7.30505e-05	0.0643444	0.00163985	0.0569803	0.000657455
MEblack	0.588087	0.11572	0.156251	0.684801	1	0.578598	0.469049	1
MEblue	1.7223e-07	2.81174e-09	0.000785618	0.132281	1.7223e-06	2.81174e-08	0.00942741	0.529125
MEcyan	2.49696e-13	1.68593e-13	0.00176165	0.739031	2.74665e-12	1.85452e-12	0.0193781	1
MEpink	0.235372	0.0463016	0.36092	0.000278058	1	0.277809	0.469049	0.00222446
MEred	0.0574979	0.171798	0.183691	0.159284	0.344987	0.68719	0.469049	0.529125
MEyellow	0.495367	0.597595	0.0722368	0.0380584	1	1	0.46446	0.22835
MEbrown	0.000329601	8.98197e-05	0.0938098	2.00967e-07	0.00296641	0.000718558	0.469049	2.41161e-06
MEmidnightblue	0.554082	0.420882	0.00322568	1.15962e-06	1	1	0.0290311	1.27558e-05
MEpurple	0.248398	0.709512	0.115575	2.49303e-05	1	1	0.469049	0.000249303
